# Both cell autonomous and non-autonomous processes modulate the association between replication timing and mutation rate

**DOI:** 10.1101/2022.10.03.510640

**Authors:** Oriya Vardi-Yaacov, Adar Yaacov, Shai Rosenberg, Itamar Simon

## Abstract

Cancer somatic mutations are the product of multiple mutational and repair processes, both of which are tightly associated with DNA replication. Mutation rates (MR) are known to be higher in late replication timing (RT) regions, but different processes can affect this association. Systematic analysis of the mutational landscape of 2,787 tumors from 32 tumor types revealed that the tumors can be divided into two groups with approximately one third of the tumor samples show weak association between replication timing and mutation rate. Analyses of the two groups revealed that both mutational signatures and mutation in genes involved in DNA replication, DNA repair and chromatin structure impact the association between RT and MR. Surprisingly, analysis of differentially expressed genes between the two groups revealed involvement of cell-cell communication and of the interaction with immune cells in modulating the effect of RT on MR. This provides evidence of the recently described association between mutagenic processes and the immune system in patients’ tumor samples.
