## Supplementary Table S1 for "Both cell autonomous and non-autonomous processes modulate the association between replication timing and mutation rate"

### Sheet: גיליון1
Project	Number_of_clusters	Number_of_clusters_with_over_5_tumors	p.adjusted(clusters 1-2)	p.adjusted(clusters 1-4)	p.adjusted(clusters 1-3)	p.adjusted(clusters 2-3)	p.adjusted(clusters 3-4)	p.adjusted(clusters 2-4)
BLCA-US	3	2				0.0890756
BOCA-UK	3	2				0.00474542
BRCA-EU	3	3	8.35594e-05	0.0605974		0.17437
BRCA-UK	2	2	0.0143745
BRCA-US	4	4	0.0239493	0.00145599	0.0299225	0.0516673	0.549802	0.0216058
BTCA-SG	2	2	0.186869
CESC-US	3	2				0.0928367
CLLE-ES	2	2	0.000293824
CMDI-UK	2	2	0.145273
COAD-US	3	3	1.2778e-06	0.0143745		3.45006e-05
DLBC-US	2	2	0.164882
EOPC-DE	3	2		0.681034
ESAD-UK	2	2	7.52427e-11
GACA-CN	3	2		7.54725e-05
GBM-US	3	2	0.00145599
HNSC-US	3	3	1.39028e-05	0.000703736		0.91052
KICH-US	2	2	0.575882
KIRC-US	3	2		0.0270852
KIRP-US	2	2	0.00645386
LAML-KR	3	2				0.379527
LAML-US	2	2	0.772957
LGG-US	2	2	0.870043
LIHC-US	3	2				0.738793
LINC-JP	3	2		0.154167
LIRI-JP	2	2	0.0027992
LUAD-US	3	2		1.25831e-06
LUSC-US	2	2	3.59899e-05
MALY-DE	3	3	0.164882	0.186869		0.801745
MELA-AU	2	2	0.00257697
ORCA-IN	2	2	0.0277577
OV-AU	4	3	0.164882	0.00145599		0.698659
OV-US	3	2	0.055285
PACA-AU	2	2	0.77033
PACA-CA	2	2	0.0500848
PAEN-AU	3	3	0.307333	0.294856		0.947694
PAEN-IT	3	2		0.379527
PBCA-DE	3	3	0.0451112	0.235156		0.395675
PRAD-CA	2	2	0.318381
PRAD-UK	3	3	0.186869	0.428478		0.186869
PRAD-US	3	2				0.00645386
READ-US	3	2	1
RECA-EU	2	2	0.549802
SARC-US	3	2		0.0304572
SKCM-US	3	2		0.779631
STAD-US	3	3	0.000118197	0.0225885		0.00212754
THCA-US	4	3				0.91052	0.379527	0.294856
UCEC-US	3	3	0.852582	0.0141782		0.00585922
