## Supplementary Table S2 for "Both cell autonomous and non-autonomous processes modulate the association between replication timing and mutation rate"

### Sheet: DNA_Repair
Gene	Cluster 1 - Number of mutations	Cluster 2 - Number of mutations	Cluster 1 - Number of mutations per 100000 mutations (total mutations in cluster 1 - 44703)	Cluster 2 - Number of mutations per 100000 mutations (total mutations in cluster 2 - 86661)	p-value (Binomial test)	Normalized Ratio (D-E)
ERCC2	11	4	24.6068	4.61569	0.00218766	5.33114
PARP1	7	2	15.6589	2.30784	0.00940875	6.78508
CUL4B	5	1	11.1849	1.15392	0.0196164	9.69297
POLD1	10	7	22.3699	8.07745	0.0315497	2.76942
ERCC5	10	7	22.3699	8.07745	0.0315497	2.76942
FANCG	3	0	6.71096	0	0.0394077	#DIV/0!
TERF2	3	0	6.71096	0	0.0394077	#DIV/0!
RFC5	4	1	8.94795	1.15392	0.0487978	7.75438
POLH	4	1	8.94795	1.15392	0.0487978	7.75438
TRIM25	4	1	8.94795	1.15392	0.0487978	7.75438
BRIP1	5	2	11.1849	2.30784	0.0494076	4.84649
HERC2	24	29	53.6877	33.4637	0.0586901	1.60435
TOP3A	6	4	13.4219	4.61569	0.0839228	2.90789
GEN1	6	4	13.4219	4.61569	0.0839228	2.90789
POLM	6	4	13.4219	4.61569	0.0839228	2.90789
POLD3	5	3	11.1849	3.46176	0.0952652	3.23099
LIG3	5	3	11.1849	3.46176	0.0952652	3.23099
UVSSA	4	2	8.94795	2.30784	0.107161	3.87719
PRKDC	19	24	42.5027	27.6941	0.107972	1.53472
BAP1	7	6	15.6589	6.92353	0.113932	2.26169
POLR2J	2	0	4.47397	0	0.115803	#DIV/0!
RAD23B	2	0	4.47397	0	0.115803	#DIV/0!
CETN2	2	0	4.47397	0	0.115803	#DIV/0!
SUMO3	2	0	4.47397	0	0.115803	#DIV/0!
FANCF	2	0	4.47397	0	0.115803	#DIV/0!
FANCC	2	0	4.47397	0	0.115803	#DIV/0!
APEX1	2	0	4.47397	0	0.115803	#DIV/0!
RPS27A	3	1	6.71096	1.15392	0.1174	5.81578
PPIE	3	1	6.71096	1.15392	0.1174	5.81578
PRPF19	3	1	6.71096	1.15392	0.1174	5.81578
ATRIP	3	1	6.71096	1.15392	0.1174	5.81578
XRCC4	3	1	6.71096	1.15392	0.1174	5.81578
OGG1	3	1	6.71096	1.15392	0.1174	5.81578
POLE	12	14	26.8438	16.1549	0.136787	1.66165
BRCA2	13	16	29.0808	18.4627	0.151313	1.57511
RFC1	5	4	11.1849	4.61569	0.15577	2.42324
SLX4	9	10	20.1329	11.5392	0.161939	1.74474
BRCA1	9	10	20.1329	11.5392	0.161939	1.74474
POLI	4	3	8.94795	3.46176	0.184165	2.58479
UBA7	4	3	8.94795	3.46176	0.184165	2.58479
FANCD2	4	3	8.94795	3.46176	0.184165	2.58479
PPP5C	4	3	8.94795	3.46176	0.184165	2.58479
MLH1	4	3	8.94795	3.46176	0.184165	2.58479
DDB1	6	6	13.4219	6.92353	0.191963	1.93859
BAZ1B	6	6	13.4219	6.92353	0.191963	1.93859
ATM	24	36	53.6877	41.5412	0.199361	1.2924
POLR2B	9	11	20.1329	12.6931	0.20958	1.58612
GTF2H1	3	2	6.71096	2.30784	0.220302	2.90789
CHD1L	3	2	6.71096	2.30784	0.220302	2.90789
MCRS1	3	2	6.71096	2.30784	0.220302	2.90789
PPP4R2	3	2	6.71096	2.30784	0.220302	2.90789
PARG	3	2	6.71096	2.30784	0.220302	2.90789
INO80D	5	5	11.1849	5.76961	0.227617	1.93859
ATR	6	7	13.4219	8.07745	0.258846	1.66165
DNA2	6	7	13.4219	8.07745	0.258846	1.66165
ALKBH3	2	1	4.47397	1.15392	0.268594	3.87719
CCNH	2	1	4.47397	1.15392	0.268594	3.87719
POLR2E	2	1	4.47397	1.15392	0.268594	3.87719
XPA	2	1	4.47397	1.15392	0.268594	3.87719
GPS1	2	1	4.47397	1.15392	0.268594	3.87719
DDB2	2	1	4.47397	1.15392	0.268594	3.87719
EME1	2	1	4.47397	1.15392	0.268594	3.87719
DCLRE1B	2	1	4.47397	1.15392	0.268594	3.87719
HUS1	2	1	4.47397	1.15392	0.268594	3.87719
TDP2	2	1	4.47397	1.15392	0.268594	3.87719
POLB	2	1	4.47397	1.15392	0.268594	3.87719
CUL4A	4	4	8.94795	4.61569	0.273064	1.93859
USP1	4	4	8.94795	4.61569	0.273064	1.93859
ERCC3	4	4	8.94795	4.61569	0.273064	1.93859
TIMELESS	4	4	8.94795	4.61569	0.273064	1.93859
XRCC5	4	4	8.94795	4.61569	0.273064	1.93859
USP10	5	6	11.1849	6.92353	0.306613	1.6155
PAXIP1	6	8	13.4219	9.23137	0.330546	1.45395
RIF1	10	15	22.3699	17.3088	0.331211	1.2924
RPA1	3	3	6.71096	3.46176	0.333444	1.93859
USP45	3	3	6.71096	3.46176	0.333444	1.93859
FANCL	3	3	6.71096	3.46176	0.333444	1.93859
BABAM1	3	3	6.71096	3.46176	0.333444	1.93859
ABL1	3	3	6.71096	3.46176	0.333444	1.93859
RMI1	3	3	6.71096	3.46176	0.333444	1.93859
ISG15	1	0	2.23699	0	0.340299	#DIV/0!
POLE4	1	0	2.23699	0	0.340299	#DIV/0!
RBX1	1	0	2.23699	0	0.340299	#DIV/0!
MGMT	1	0	2.23699	0	0.340299	#DIV/0!
POLR2L	1	0	2.23699	0	0.340299	#DIV/0!
POLR2K	1	0	2.23699	0	0.340299	#DIV/0!
POLR2G	1	0	2.23699	0	0.340299	#DIV/0!
INO80B	1	0	2.23699	0	0.340299	#DIV/0!
SUMO1	1	0	2.23699	0	0.340299	#DIV/0!
UNG	1	0	2.23699	0	0.340299	#DIV/0!
SMUG1	1	0	2.23699	0	0.340299	#DIV/0!
POLQ	11	17	24.6068	19.6167	0.342808	1.25438
FANCM	8	12	17.8959	13.8471	0.363508	1.2924
FANCA	4	5	8.94795	5.76961	0.366899	1.55088
BLM	9	14	20.1329	16.1549	0.375652	1.24624
REV1	5	7	11.1849	8.07745	0.388506	1.38471
KDM4B	6	9	13.4219	10.3853	0.404125	1.2924
TOPBP1	6	9	13.4219	10.3853	0.404125	1.2924
INO80	7	11	15.6589	12.6931	0.41621	1.23365
MDC1	7	11	15.6589	12.6931	0.41621	1.23365
TP53BP1	7	11	15.6589	12.6931	0.41621	1.23365
SPRTN	2	2	4.47397	2.30784	0.419789	1.93859
COPS4	2	2	4.47397	2.30784	0.419789	1.93859
RAD23A	2	2	4.47397	2.30784	0.419789	1.93859
RUVBL1	2	2	4.47397	2.30784	0.419789	1.93859
FEN1	2	2	4.47397	2.30784	0.419789	1.93859
SIRT6	2	2	4.47397	2.30784	0.419789	1.93859
POLL	2	2	4.47397	2.30784	0.419789	1.93859
XRCC1	3	4	6.71096	4.61569	0.445404	1.45395
COPS2	3	4	6.71096	4.61569	0.445404	1.45395
PIAS1	3	4	6.71096	4.61569	0.445404	1.45395
MAPK8	3	4	6.71096	4.61569	0.445404	1.45395
PMS2	3	4	6.71096	4.61569	0.445404	1.45395
EP300	12	21	26.8438	24.2324	0.452793	1.10777
XPC	4	6	8.94795	6.92353	0.459754	1.2924
SMARCA5	4	6	8.94795	6.92353	0.459754	1.2924
WRN	4	6	8.94795	6.92353	0.459754	1.2924
CLSPN	4	6	8.94795	6.92353	0.459754	1.2924
MSH3	4	6	8.94795	6.92353	0.459754	1.2924
ELL	5	8	11.1849	9.23137	0.469543	1.21162
KDM4A	5	8	11.1849	9.23137	0.469543	1.21162
USP43	6	11	13.4219	12.6931	0.5468	1.05742
POLR2A	6	11	13.4219	12.6931	0.5468	1.05742
VCP	3	5	6.71096	5.76961	0.548808	1.16316
NPLOC4	3	5	6.71096	5.76961	0.548808	1.16316
XAB2	3	5	6.71096	5.76961	0.548808	1.16316
NBN	3	5	6.71096	5.76961	0.548808	1.16316
EXO1	3	5	6.71096	5.76961	0.548808	1.16316
NEIL3	3	5	6.71096	5.76961	0.548808	1.16316
MBD4	3	5	6.71096	5.76961	0.548808	1.16316
ASCC2	2	3	4.47397	3.46176	0.55278	1.2924
PARP2	2	3	4.47397	3.46176	0.55278	1.2924
KAT5	2	3	4.47397	3.46176	0.55278	1.2924
RTEL1	2	3	4.47397	3.46176	0.55278	1.2924
CCNA2	2	3	4.47397	3.46176	0.55278	1.2924
XRCC6	2	3	4.47397	3.46176	0.55278	1.2924
TERF2IP	2	3	4.47397	3.46176	0.55278	1.2924
RPA2	1	1	2.23699	1.15392	0.564794	1.93859
PCNA	1	1	2.23699	1.15392	0.564794	1.93859
RCHY1	1	1	2.23699	1.15392	0.564794	1.93859
MNAT1	1	1	2.23699	1.15392	0.564794	1.93859
POLR2F	1	1	2.23699	1.15392	0.564794	1.93859
ERCC1	1	1	2.23699	1.15392	0.564794	1.93859
COPS8	1	1	2.23699	1.15392	0.564794	1.93859
COPS7B	1	1	2.23699	1.15392	0.564794	1.93859
TFPT	1	1	2.23699	1.15392	0.564794	1.93859
SUMO2	1	1	2.23699	1.15392	0.564794	1.93859
UIMC1	1	1	2.23699	1.15392	0.564794	1.93859
XRCC2	1	1	2.23699	1.15392	0.564794	1.93859
RAD51D	1	1	2.23699	1.15392	0.564794	1.93859
RHNO1	1	1	2.23699	1.15392	0.564794	1.93859
RAD52	1	1	2.23699	1.15392	0.564794	1.93859
ACD	1	1	2.23699	1.15392	0.564794	1.93859
USP7	4	8	8.94795	9.23137	0.626642	0.969297
NFRKB	4	8	8.94795	9.23137	0.626642	0.969297
EYA2	4	8	8.94795	9.23137	0.626642	0.969297
ACTR5	3	6	6.71096	6.92353	0.639762	0.969297
POLN	3	6	6.71096	6.92353	0.639762	0.969297
MUTYH	3	6	6.71096	6.92353	0.639762	0.969297
RFC4	2	4	4.47397	4.61569	0.662448	0.969297
UBC	2	4	4.47397	4.61569	0.662448	0.969297
ACTR8	2	4	4.47397	4.61569	0.662448	0.969297
RAD9A	2	4	4.47397	4.61569	0.662448	0.969297
DCLRE1C	2	4	4.47397	4.61569	0.662448	0.969297
MPG	2	4	4.47397	4.61569	0.662448	0.969297
PNKP	2	4	4.47397	4.61569	0.662448	0.969297
ERCC6	5	11	11.1849	12.6931	0.682242	0.881179
DTL	1	2	2.23699	2.30784	0.712894	0.969297
ALKBH2	1	2	2.23699	2.30784	0.712894	0.969297
FTO	1	2	2.23699	2.30784	0.712894	0.969297
ASCC1	1	2	2.23699	2.30784	0.712894	0.969297
ERCC8	1	2	2.23699	2.30784	0.712894	0.969297
GTF2H4	1	2	2.23699	2.30784	0.712894	0.969297
ACTL6A	1	2	2.23699	2.30784	0.712894	0.969297
UBE2N	1	2	2.23699	2.30784	0.712894	0.969297
PIAS3	1	2	2.23699	2.30784	0.712894	0.969297
FANCE	1	2	2.23699	2.30784	0.712894	0.969297
PIAS4	1	2	2.23699	2.30784	0.712894	0.969297
RAD51AP1	1	2	2.23699	2.30784	0.712894	0.969297
RAD9B	1	2	2.23699	2.30784	0.712894	0.969297
RNF4	1	2	2.23699	2.30784	0.712894	0.969297
NHEJ1	1	2	2.23699	2.30784	0.712894	0.969297
ASCC3	7	16	15.6589	18.4627	0.714401	0.848135
AQR	5	12	11.1849	13.8471	0.738676	0.807748
ZNF830	2	5	4.47397	5.76961	0.749266	0.775438
CHEK2	2	5	4.47397	5.76961	0.749266	0.775438
SPIDR	2	5	4.47397	5.76961	0.749266	0.775438
REV3L	6	15	13.4219	17.3088	0.772106	0.775438
LIG4	4	11	8.94795	12.6931	0.80662	0.704944
RAD18	1	3	2.23699	3.46176	0.810596	0.646198
WDR48	1	3	2.23699	3.46176	0.810596	0.646198
COPS5	1	3	2.23699	3.46176	0.810596	0.646198
YY1	1	3	2.23699	3.46176	0.810596	0.646198
UBE2V2	1	3	2.23699	3.46176	0.810596	0.646198
KPNA2	1	3	2.23699	3.46176	0.810596	0.646198
UBXN1	1	3	2.23699	3.46176	0.810596	0.646198
RNF168	1	3	2.23699	3.46176	0.810596	0.646198
RAD51C	1	3	2.23699	3.46176	0.810596	0.646198
TDP1	1	3	2.23699	3.46176	0.810596	0.646198
ERCC4	2	6	4.47397	6.92353	0.816085	0.646198
FANCI	3	9	6.71096	10.3853	0.831819	0.646198
PALB2	3	9	6.71096	10.3853	0.831819	0.646198
RAD50	2	7	4.47397	8.07745	0.866463	0.553884
RBBP8	2	7	4.47397	8.07745	0.866463	0.553884
EYA1	3	10	6.71096	11.5392	0.872426	0.581578
POLK	1	4	2.23699	4.61569	0.87505	0.484649
UBB	1	4	2.23699	4.61569	0.87505	0.484649
RNF111	1	4	2.23699	4.61569	0.87505	0.484649
DCLRE1A	1	4	2.23699	4.61569	0.87505	0.484649
BRCC3	1	4	2.23699	4.61569	0.87505	0.484649
MSH2	1	4	2.23699	4.61569	0.87505	0.484649
FAN1	2	8	4.47397	9.23137	0.903852	0.484649
BARD1	1	5	2.23699	5.76961	0.91757	0.387719
RAD17	1	5	2.23699	5.76961	0.91757	0.387719
PPP4C	1	5	2.23699	5.76961	0.91757	0.387719
POT1	2	9	4.47397	10.3853	0.931258	0.430799
MSH6	1	6	2.23699	6.92353	0.945621	0.323099
LIG1	1	8	2.23699	9.23137	0.976334	0.242324
APBB1	2	13	4.47397	15.001	0.982955	0.298245
EYA4	1	14	2.23699	16.1549	0.998049	0.138471
TP53	125	381	279.623	439.644	0.999998	0.636022
MAD2L2	0	1	0	1.15392	1	0
RFC2	0	1	0	1.15392	1	0
RFC3	0	4	0	4.61569	1	0
RPA3	0	0	0	0	1	#DIV/0!
UBA52	0	1	0	1.15392	1	0
UFD1	0	0	0	0	1	#DIV/0!
POLE2	0	2	0	2.30784	1	0
POLE3	0	0	0	0	1	#DIV/0!
POLD2	0	2	0	2.30784	1	0
POLD4	0	1	0	1.15392	1	0
PCLAF	0	0	0	0	1	#DIV/0!
UBE2L6	0	3	0	3.46176	1	0
UBE2B	0	0	0	0	1	#DIV/0!
ALKBH5	0	0	0	0	1	#DIV/0!
ISY1	0	0	0	0	1	#DIV/0!
GTF2H3	0	2	0	2.30784	1	0
GTF2H2	0	0	0	0	1	#DIV/0!
GTF2H5	0	1	0	1.15392	1	0
CDK7	0	2	0	2.30784	1	0
POLR2H	0	1	0	1.15392	1	0
POLR2I	0	0	0	0	1	#DIV/0!
POLR2C	0	1	0	1.15392	1	0
POLR2D	0	0	0	0	1	#DIV/0!
TCEA1	0	1	0	1.15392	1	0
HMGN1	0	0	0	0	1	#DIV/0!
COPS6	0	3	0	3.46176	1	0
COPS7A	0	2	0	2.30784	1	0
COPS3	0	3	0	3.46176	1	0
INO80E	0	1	0	1.15392	1	0
INO80C	0	1	0	1.15392	1	0
ACTB	0	0	0	0	1	#DIV/0!
UBE2I	0	1	0	1.15392	1	0
FAAP24	0	0	0	0	1	#DIV/0!
CENPS	0	0	0	0	1	#DIV/0!
CENPX	0	0	0	0	1	#DIV/0!
FAAP20	0	0	0	0	1	#DIV/0!
FANCB	0	3	0	3.46176	1	0
FAAP100	0	0	0	0	1	#DIV/0!
SLX1A	0	0	0	0	1	#DIV/0!
EME2	0	2	0	2.30784	1	0
MUS81	0	0	0	0	1	#DIV/0!
UBE2T	0	0	0	0	1	#DIV/0!
MRE11	0	0	0	0	1	#DIV/0!
RNF8	0	1	0	1.15392	1	0
H4C1	0	0	0	0	1	#DIV/0!
H2AX	0	0	0	0	1	#DIV/0!
H2BC14	0	0	0	0	1	#DIV/0!
H2BC1	0	0	0	0	1	#DIV/0!
H2BC5	0	0	0	0	1	#DIV/0!
H2BC9	0	0	0	0	1	#DIV/0!
H2BC21	0	0	0	0	1	#DIV/0!
H2BC17	0	0	0	0	1	#DIV/0!
H2BS1	0	0	0	0	1	#DIV/0!
H2BC15	0	0	0	0	1	#DIV/0!
H2BC4	0	0	0	0	1	#DIV/0!
H2BC11	0	0	0	0	1	#DIV/0!
H2BC3	0	0	0	0	1	#DIV/0!
H2BC12	0	0	0	0	1	#DIV/0!
H2BC13	0	0	0	0	1	#DIV/0!
H2BU1	0	0	0	0	1	#DIV/0!
H3-4	0	0	0	0	1	#DIV/0!
NSD2	0	0	0	0	1	#DIV/0!
BABAM2	0	0	0	0	1	#DIV/0!
ABRAXAS1	0	0	0	0	1	#DIV/0!
EYA3	0	5	0	5.76961	1	0
RAD51	0	2	0	2.30784	1	0
RAD51B	0	2	0	2.30784	1	0
RMI2	0	0	0	0	1	#DIV/0!
XRCC3	0	2	0	2.30784	1	0
CHEK1	0	3	0	3.46176	1	0
RAD1	0	3	0	3.46176	1	0
CCNA1	0	5	0	5.76961	1	0
CDK2	0	2	0	2.30784	1	0
TIPIN	0	2	0	2.30784	1	0
TINF2	0	0	0	0	1	#DIV/0!
TERF1	0	1	0	1.15392	1	0
H2AB1	0	0	0	0	1	#DIV/0!
H2AZ2	0	0	0	0	1	#DIV/0!
H2AZ1	0	0	0	0	1	#DIV/0!
H2AC7	0	0	0	0	1	#DIV/0!
H2AJ	0	0	0	0	1	#DIV/0!
H2AC20	0	0	0	0	1	#DIV/0!
H2AC6	0	0	0	0	1	#DIV/0!
H2AC4	0	0	0	0	1	#DIV/0!
H2AC18	0	0	0	0	1	#DIV/0!
H2AC14	0	0	0	0	1	#DIV/0!
NEIL2	0	1	0	1.15392	1	0
TDG	0	1	0	1.15392	1	0
NEIL1	0	2	0	2.30784	1	0
NTHL1	0	0	0	0	1	#DIV/0!
ADPRS	0	0	0	0	1	#DIV/0!

### Sheet: DNA_replication
Gene	Cluster 1 - Number of mutations	Cluster 2 - Number of mutations	Cluster 1 - Number of mutations per 100000 mutations (total mutations in cluster 1 - 44703)	Cluster 2 - Number of mutations per 100000 mutations (total mutations in cluster 2 - 86661)	p-value (Binomial test)	Normalized Ratio (D-E)
PSMA6	5	1	11.1849	1.15392	0.0196164	9.69297
POLD1	10	7	22.3699	8.07745	0.0315497	2.76942
PSMD7	3	0	6.71096	0	0.0394077	#DIV/0!
PSMD4	3	0	6.71096	0	0.0394077	#DIV/0!
PSMD3	7	4	15.6589	4.61569	0.0431738	3.39254
RFC5	4	1	8.94795	1.15392	0.0487978	7.75438
KPNA1	4	1	8.94795	1.15392	0.0487978	7.75438
ANAPC4	5	2	11.1849	2.30784	0.0494076	4.84649
POLD3	5	3	11.1849	3.46176	0.0952652	3.23099
PSMD11	2	0	4.47397	0	0.115803	#DIV/0!
PSMB7	2	0	4.47397	0	0.115803	#DIV/0!
PSMA7	2	0	4.47397	0	0.115803	#DIV/0!
E2F3	2	0	4.47397	0	0.115803	#DIV/0!
ORC5	3	1	6.71096	1.15392	0.1174	5.81578
RPS27A	3	1	6.71096	1.15392	0.1174	5.81578
PSMD12	3	1	6.71096	1.15392	0.1174	5.81578
POLE	12	14	26.8438	16.1549	0.136787	1.66165
RFC1	5	4	11.1849	4.61569	0.15577	2.42324
ORC2	5	4	11.1849	4.61569	0.15577	2.42324
CUL1	7	7	15.6589	8.07745	0.163246	1.93859
DNA2	6	7	13.4219	8.07745	0.258846	1.66165
GINS3	2	1	4.47397	1.15392	0.268594	3.87719
PSMD13	2	1	4.47397	1.15392	0.268594	3.87719
PSMD5	2	1	4.47397	1.15392	0.268594	3.87719
CDC16	2	1	4.47397	1.15392	0.268594	3.87719
CDC6	4	4	8.94795	4.61569	0.273064	1.93859
MCM10	4	4	8.94795	4.61569	0.273064	1.93859
RPA1	3	3	6.71096	3.46176	0.333444	1.93859
MCM8	3	3	6.71096	3.46176	0.333444	1.93859
MCM3	3	3	6.71096	3.46176	0.333444	1.93859
PSMC6	3	3	6.71096	3.46176	0.333444	1.93859
GINS4	1	0	2.23699	0	0.340299	#DIV/0!
POLE4	1	0	2.23699	0	0.340299	#DIV/0!
ORC6	1	0	2.23699	0	0.340299	#DIV/0!
SKP2	1	0	2.23699	0	0.340299	#DIV/0!
RBX1	1	0	2.23699	0	0.340299	#DIV/0!
PSMD10	1	0	2.23699	0	0.340299	#DIV/0!
PSMA1	1	0	2.23699	0	0.340299	#DIV/0!
PSMB9	1	0	2.23699	0	0.340299	#DIV/0!
PSMB6	1	0	2.23699	0	0.340299	#DIV/0!
PSMB2	1	0	2.23699	0	0.340299	#DIV/0!
UBE2E1	1	0	2.23699	0	0.340299	#DIV/0!
PSME4	8	12	17.8959	13.8471	0.363508	1.2924
E2F2	4	5	8.94795	5.76961	0.366899	1.55088
ANAPC1	5	7	11.1849	8.07745	0.388506	1.38471
FEN1	2	2	4.47397	2.30784	0.419789	1.93859
ORC1	2	2	4.47397	2.30784	0.419789	1.93859
PSMA4	2	2	4.47397	2.30784	0.419789	1.93859
PSMC3	2	2	4.47397	2.30784	0.419789	1.93859
ANAPC5	2	2	4.47397	2.30784	0.419789	1.93859
CDC23	2	2	4.47397	2.30784	0.419789	1.93859
PSMC5	3	4	6.71096	4.61569	0.445404	1.45395
DBF4	3	4	6.71096	4.61569	0.445404	1.45395
PRIM2	3	5	6.71096	5.76961	0.548808	1.16316
PSMC2	3	5	6.71096	5.76961	0.548808	1.16316
CCNA2	2	3	4.47397	3.46176	0.55278	1.2924
PSMA8	2	3	4.47397	3.46176	0.55278	1.2924
PRIM1	1	1	2.23699	1.15392	0.564794	1.93859
PCNA	1	1	2.23699	1.15392	0.564794	1.93859
RPA2	1	1	2.23699	1.15392	0.564794	1.93859
PSMA3	1	1	2.23699	1.15392	0.564794	1.93859
PSMB11	1	1	2.23699	1.15392	0.564794	1.93859
PSMF1	1	1	2.23699	1.15392	0.564794	1.93859
PSME3	1	1	2.23699	1.15392	0.564794	1.93859
PSMB3	1	1	2.23699	1.15392	0.564794	1.93859
PSMD8	1	1	2.23699	1.15392	0.564794	1.93859
UBE2C	1	1	2.23699	1.15392	0.564794	1.93859
ANAPC10	1	1	2.23699	1.15392	0.564794	1.93859
MCM4	3	6	6.71096	6.92353	0.639762	0.969297
RFC4	2	4	4.47397	4.61569	0.662448	0.969297
MCM7	2	4	4.47397	4.61569	0.662448	0.969297
UBC	2	4	4.47397	4.61569	0.662448	0.969297
PSMD2	2	4	4.47397	4.61569	0.662448	0.969297
KPNA6	2	4	4.47397	4.61569	0.662448	0.969297
CDC7	2	4	4.47397	4.61569	0.662448	0.969297
MCM2	4	9	8.94795	10.3853	0.696463	0.861598
GINS1	1	2	2.23699	2.30784	0.712894	0.969297
CDT1	1	2	2.23699	2.30784	0.712894	0.969297
SKP1	1	2	2.23699	2.30784	0.712894	0.969297
PSMB4	1	2	2.23699	2.30784	0.712894	0.969297
PSMB1	1	2	2.23699	2.30784	0.712894	0.969297
PSMD14	1	3	2.23699	3.46176	0.810596	0.646198
PSMB5	1	3	2.23699	3.46176	0.810596	0.646198
CCNE2	1	3	2.23699	3.46176	0.810596	0.646198
MCM6	2	6	4.47397	6.92353	0.816085	0.646198
ANAPC2	2	6	4.47397	6.92353	0.816085	0.646198
CCNE1	2	6	4.47397	6.92353	0.816085	0.646198
POLA1	1	4	2.23699	4.61569	0.87505	0.484649
UBB	1	4	2.23699	4.61569	0.87505	0.484649
POLA2	1	5	2.23699	5.76961	0.91757	0.387719
CDC45	1	5	2.23699	5.76961	0.91757	0.387719
ORC4	1	5	2.23699	5.76961	0.91757	0.387719
FZR1	2	9	4.47397	10.3853	0.931258	0.430799
CDC27	1	6	2.23699	6.92353	0.945621	0.323099
PSMD1	2	10	4.47397	11.5392	0.951146	0.387719
LIG1	1	8	2.23699	9.23137	0.976334	0.242324
KPNB1	1	9	2.23699	10.3853	0.984387	0.215399
POLD2	0	2	0	2.30784	1	0
POLD4	0	1	0	1.15392	1	0
RFC2	0	1	0	1.15392	1	0
RFC3	0	4	0	4.61569	1	0
RPA3	0	0	0	0	1	#DIV/0!
GINS2	0	2	0	2.30784	1	0
MCM5	0	2	0	2.30784	1	0
POLE2	0	2	0	2.30784	1	0
POLE3	0	0	0	0	1	#DIV/0!
CCNA1	0	5	0	5.76961	1	0
CDK2	0	2	0	2.30784	1	0
ORC3	0	4	0	4.61569	1	0
UBA52	0	1	0	1.15392	1	0
PSMA5	0	0	0	0	1	#DIV/0!
PSMA2	0	3	0	3.46176	1	0
SEM1	0	0	0	0	1	#DIV/0!
PSMC4	0	4	0	4.61569	1	0
PSMC1	0	2	0	2.30784	1	0
PSMB8	0	2	0	2.30784	1	0
PSME2	0	1	0	1.15392	1	0
PSME1	0	0	0	0	1	#DIV/0!
PSMD9	0	1	0	1.15392	1	0
PSMD6	0	1	0	1.15392	1	0
PSMB10	0	1	0	1.15392	1	0
ANAPC7	0	3	0	3.46176	1	0
CDC26	0	0	0	0	1	#DIV/0!
UBE2S	0	2	0	2.30784	1	0
ANAPC11	0	0	0	0	1	#DIV/0!
ANAPC15	0	0	0	0	1	#DIV/0!
ANAPC16	0	0	0	0	1	#DIV/0!
UBE2D1	0	0	0	0	1	#DIV/0!
E2F1	0	4	0	4.61569	1	0
H4C1	0	0	0	0	1	#DIV/0!
H2BC14	0	0	0	0	1	#DIV/0!
H2BC1	0	0	0	0	1	#DIV/0!
H2BC5	0	0	0	0	1	#DIV/0!
H2BC9	0	0	0	0	1	#DIV/0!
H2BC21	0	0	0	0	1	#DIV/0!
H2BC17	0	0	0	0	1	#DIV/0!
H2BS1	0	0	0	0	1	#DIV/0!
H2BC15	0	0	0	0	1	#DIV/0!
H2BC4	0	0	0	0	1	#DIV/0!
H2BC11	0	0	0	0	1	#DIV/0!
H2BC3	0	0	0	0	1	#DIV/0!
H2BC12	0	0	0	0	1	#DIV/0!
H2BC13	0	0	0	0	1	#DIV/0!
H2BU1	0	0	0	0	1	#DIV/0!
H3-3A	0	0	0	0	1	#DIV/0!
H3C1	0	0	0	0	1	#DIV/0!
H3C15	0	0	0	0	1	#DIV/0!
H2AB1	0	0	0	0	1	#DIV/0!
H2AZ2	0	0	0	0	1	#DIV/0!
H2AZ1	0	0	0	0	1	#DIV/0!
H2AC7	0	0	0	0	1	#DIV/0!
H2AX	0	0	0	0	1	#DIV/0!
H2AJ	0	0	0	0	1	#DIV/0!
H2AC20	0	0	0	0	1	#DIV/0!
H2AC6	0	0	0	0	1	#DIV/0!
H2AC4	0	0	0	0	1	#DIV/0!
H2AC18	0	0	0	0	1	#DIV/0!
H2AC14	0	0	0	0	1	#DIV/0!
GMNN	0	1	0	1.15392	1	0
RPA4	0	0	0	0	1	#DIV/0!
			0	0
			0	0
			0	0
			0	0
			0	0
			0	0
			0	0
			0	0
			0	0
			0	0
			0	0
			0	0
			0	0
			0	0
			0	0
			0	0
			0	0
			0	0
			0	0
			0	0
			0	0
			0	0
			0	0
			0	0
			0	0
			0	0
			0	0
			0	0
			0	0
			0	0
			0	0
			0	0
			0	0
			0	0
			0	0
			0	0
			0	0
			0	0
			0	0
			0	0
			0	0
			0	0
			0	0
			0	0
			0	0
			0	0
			0	0
			0	0
			0	0
			0	0
			0	0
			0	0
			0	0
			0	0
			0	0
			0	0
			0	0
			0	0
			0	0
			0	0
			0	0
			0	0
			0	0
			0	0
			0	0
			0	0
			0	0
			0	0
			0	0
			0	0
			0	0
			0	0
			0	0
			0	0
			0	0
			0	0
			0	0
			0	0
			0	0

### Sheet: Chromatin_organization
Gene	Cluster 1 - Number of mutations	Cluster 2 - Number of mutations	Cluster 1 - Number of mutations per 100000 mutations (total mutations in cluster 1 - 44703)	Cluster 2 - Number of mutations per 100000 mutations (total mutations in cluster 2 - 86661)	p-value (Binomial test)	Normalized Ratio (D-E)
SMARCA2	16	11	35.7918	12.6931	0.00633468	2.81977
TRRAP	26	24	58.1616	27.6941	0.00668729	2.10014
SMARCD3	6	1	13.4219	1.15392	0.00769993	11.6316
KDM5B	13	9	29.0808	10.3853	0.0139873	2.80019
SETD6	5	1	11.1849	1.15392	0.0196164	9.69297
KAT2A	5	1	11.1849	1.15392	0.0196164	9.69297
PADI2	7	3	15.6589	3.46176	0.0221538	4.52339
CLOCK	7	3	15.6589	3.46176	0.0221538	4.52339
ARID4B	7	3	15.6589	3.46176	0.0221538	4.52339
PBRM1	13	11	29.0808	12.6931	0.0337019	2.29107
DOT1L	8	5	17.8959	5.76961	0.0391799	3.10175
SMARCC1	8	5	17.8959	5.76961	0.0391799	3.10175
KDM1B	3	0	6.71096	0	0.0394077	#DIV/0!
SMARCE1	3	0	6.71096	0	0.0394077	#DIV/0!
YEATS4	3	0	6.71096	0	0.0394077	#DIV/0!
RCOR1	3	0	6.71096	0	0.0394077	#DIV/0!
KDM2A	7	4	15.6589	4.61569	0.0431738	3.39254
KDM1A	4	1	8.94795	1.15392	0.0487978	7.75438
RPS2	4	1	8.94795	1.15392	0.0487978	7.75438
SUPT20H	4	1	8.94795	1.15392	0.0487978	7.75438
TBL1X	4	1	8.94795	1.15392	0.0487978	7.75438
CHD3	9	7	20.1329	8.07745	0.0566655	2.49248
KMT2C	27	34	60.3986	39.2333	0.0623388	1.53947
BRWD1	11	10	24.6068	11.5392	0.0640813	2.13245
JAK2	8	6	17.8959	6.92353	0.0646179	2.58479
KDM5A	12	12	26.8438	13.8471	0.0780141	1.93859
CHD4	14	15	31.3178	17.3088	0.0796356	1.80936
SETD1A	5	3	11.1849	3.46176	0.0952652	3.23099
EHMT2	5	3	11.1849	3.46176	0.0952652	3.23099
DNMT3A	8	7	17.8959	8.07745	0.0981809	2.21554
SETD2	10	10	22.3699	11.5392	0.103711	1.93859
TADA2A	4	2	8.94795	2.30784	0.107161	3.87719
KDM6B	3	1	6.71096	1.15392	0.1174	5.81578
SMARCD2	3	1	6.71096	1.15392	0.1174	5.81578
MORF4L2	3	1	6.71096	1.15392	0.1174	5.81578
MRGBP	3	1	6.71096	1.15392	0.1174	5.81578
HDAC10	3	1	6.71096	1.15392	0.1174	5.81578
SMARCC2	7	7	15.6589	8.07745	0.163246	1.93859
KAT2B	7	7	15.6589	8.07745	0.163246	1.93859
GATAD2B	7	7	15.6589	8.07745	0.163246	1.93859
SETDB1	12	15	26.8438	17.3088	0.173136	1.55088
TAF5L	4	3	8.94795	3.46176	0.184165	2.58479
EHMT1	6	6	13.4219	6.92353	0.191963	1.93859
KDM5C	11	14	24.6068	16.1549	0.198411	1.52318
SETD1B	7	8	15.6589	9.23137	0.220178	1.69627
MCRS1	3	2	6.71096	2.30784	0.220302	2.90789
ZZZ3	5	5	11.1849	5.76961	0.227617	1.93859
JADE2	5	5	11.1849	5.76961	0.227617	1.93859
MTA1	5	5	11.1849	5.76961	0.227617	1.93859
PHF2	6	7	13.4219	8.07745	0.258846	1.66165
BRPF1	6	7	13.4219	8.07745	0.258846	1.66165
RBBP4	2	1	4.47397	1.15392	0.268594	3.87719
ATXN7L3	2	1	4.47397	1.15392	0.268594	3.87719
ELP6	2	1	4.47397	1.15392	0.268594	3.87719
ING4	2	1	4.47397	1.15392	0.268594	3.87719
KANSL3	2	1	4.47397	1.15392	0.268594	3.87719
PRMT5	4	4	8.94795	4.61569	0.273064	1.93859
PRMT3	4	4	8.94795	4.61569	0.273064	1.93859
EPC1	4	4	8.94795	4.61569	0.273064	1.93859
USP22	4	4	8.94795	4.61569	0.273064	1.93859
KAT7	5	6	11.1849	6.92353	0.306613	1.6155
NFKB1	6	8	13.4219	9.23137	0.330546	1.45395
JADE3	3	3	6.71096	3.46176	0.333444	1.93859
ING3	1	0	2.23699	0	0.340299	#DIV/0!
VPS72	1	0	2.23699	0	0.340299	#DIV/0!
TADA2B	1	0	2.23699	0	0.340299	#DIV/0!
TAF6L	1	0	2.23699	0	0.340299	#DIV/0!
ELP5	1	0	2.23699	0	0.340299	#DIV/0!
EP400	11	17	24.6068	19.6167	0.342808	1.25438
KMT2D	22	37	49.2137	42.6951	0.343543	1.15268
HCFC1	7	10	15.6589	11.5392	0.348847	1.35702
ELP3	4	5	8.94795	5.76961	0.366899	1.55088
KMT2B	11	18	24.6068	20.7706	0.394898	1.1847
ARID5B	6	9	13.4219	10.3853	0.404125	1.2924
KDM4B	6	9	13.4219	10.3853	0.404125	1.2924
SMARCB1	6	9	13.4219	10.3853	0.404125	1.2924
ARID1B	7	11	15.6589	12.6931	0.41621	1.23365
RBBP5	2	2	4.47397	2.30784	0.419789	1.93859
SETD7	2	2	4.47397	2.30784	0.419789	1.93859
PRMT6	2	2	4.47397	2.30784	0.419789	1.93859
RUVBL1	2	2	4.47397	2.30784	0.419789	1.93859
KANSL2	2	2	4.47397	2.30784	0.419789	1.93859
HDAC8	2	2	4.47397	2.30784	0.419789	1.93859
PADI4	3	4	6.71096	4.61569	0.445404	1.45395
PRMT7	3	4	6.71096	4.61569	0.445404	1.45395
ACTL6B	3	4	6.71096	4.61569	0.445404	1.45395
BRD1	3	4	6.71096	4.61569	0.445404	1.45395
MTA2	3	4	6.71096	4.61569	0.445404	1.45395
EP300	12	21	26.8438	24.2324	0.452793	1.10777
KMT2A	4	6	8.94795	6.92353	0.459754	1.2924
KDM7A	4	6	8.94795	6.92353	0.459754	1.2924
KDM3A	4	6	8.94795	6.92353	0.459754	1.2924
PHF8	4	6	8.94795	6.92353	0.459754	1.2924
NCOA1	4	6	8.94795	6.92353	0.459754	1.2924
KDM4A	5	8	11.1849	9.23137	0.469543	1.21162
KANSL1	5	8	11.1849	9.23137	0.469543	1.21162
OGT	6	10	13.4219	11.5392	0.476935	1.16316
PHF20	5	9	11.1849	10.3853	0.546764	1.077
KDM2B	6	11	13.4219	12.6931	0.5468	1.05742
ASH2L	2	3	4.47397	3.46176	0.55278	1.2924
KAT5	2	3	4.47397	3.46176	0.55278	1.2924
ELP2	2	3	4.47397	3.46176	0.55278	1.2924
HDAC3	2	3	4.47397	3.46176	0.55278	1.2924
WDR5	1	1	2.23699	1.15392	0.564794	1.93859
COPRS	1	1	2.23699	1.15392	0.564794	1.93859
TADA1	1	1	2.23699	1.15392	0.564794	1.93859
TAF12	1	1	2.23699	1.15392	0.564794	1.93859
MBD3	1	1	2.23699	1.15392	0.564794	1.93859
KDM6A	6	12	13.4219	13.8471	0.612095	0.969297
PADI3	3	6	6.71096	6.92353	0.639762	0.969297
KMT2E	3	6	6.71096	6.92353	0.639762	0.969297
SUZ12	3	6	6.71096	6.92353	0.639762	0.969297
ARID4A	3	6	6.71096	6.92353	0.639762	0.969297
RBBP7	2	4	4.47397	4.61569	0.662448	0.969297
NFKB2	2	4	4.47397	4.61569	0.662448	0.969297
MSL2	2	4	4.47397	4.61569	0.662448	0.969297
SMARCA4	17	37	38.0288	42.6951	0.700966	0.890706
ARID1A	8	18	17.8959	20.7706	0.705668	0.861598
SETD3	1	2	2.23699	2.30784	0.712894	0.969297
ACTL6A	1	2	2.23699	2.30784	0.712894	0.969297
ING5	1	2	2.23699	2.30784	0.712894	0.969297
TADA3	1	2	2.23699	2.30784	0.712894	0.969297
JADE1	1	2	2.23699	2.30784	0.712894	0.969297
SUDS3	1	2	2.23699	2.30784	0.712894	0.969297
SAP18	1	2	2.23699	2.30784	0.712894	0.969297
PHF21A	1	2	2.23699	2.30784	0.712894	0.969297
BRD8	3	7	6.71096	8.07745	0.716908	0.830826
KAT6A	6	14	13.4219	16.1549	0.725137	0.830826
PADI1	2	5	4.47397	5.76961	0.749266	0.775438
MORF4L1	2	5	4.47397	5.76961	0.749266	0.775438
MSL1	2	5	4.47397	5.76961	0.749266	0.775438
ELP4	2	5	4.47397	5.76961	0.749266	0.775438
HDAC2	2	5	4.47397	5.76961	0.749266	0.775438
NCOR2	7	17	15.6589	19.6167	0.759693	0.798245
NCOR1	6	15	13.4219	17.3088	0.772106	0.775438
NCOA2	3	8	6.71096	9.23137	0.780525	0.726973
KAT8	4	11	8.94795	12.6931	0.80662	0.704944
SMYD3	1	3	2.23699	3.46176	0.810596	0.646198
RELA	1	3	2.23699	3.46176	0.810596	0.646198
SUV39H2	1	3	2.23699	3.46176	0.810596	0.646198
SETDB2	1	3	2.23699	3.46176	0.810596	0.646198
MBIP	1	3	2.23699	3.46176	0.810596	0.646198
ATXN7	1	3	2.23699	3.46176	0.810596	0.646198
MSL3	1	3	2.23699	3.46176	0.810596	0.646198
HAT1	1	3	2.23699	3.46176	0.810596	0.646198
BRPF3	3	9	6.71096	10.3853	0.831819	0.646198
CREBBP	16	40	35.7918	46.1569	0.842182	0.775438
KAT6B	5	15	11.1849	17.3088	0.863161	0.646198
NSD1	3	10	6.71096	11.5392	0.872426	0.581578
KDM3B	3	10	6.71096	11.5392	0.872426	0.581578
SMYD2	1	4	2.23699	4.61569	0.87505	0.484649
SUPT7L	1	4	2.23699	4.61569	0.87505	0.484649
MTA3	1	4	2.23699	4.61569	0.87505	0.484649
TBL1XR1	4	13	8.94795	15.001	0.881741	0.596491
PRDM16	5	17	11.1849	19.6167	0.914804	0.570175
KDM4C	1	5	2.23699	5.76961	0.91757	0.387719
DMAP1	1	5	2.23699	5.76961	0.91757	0.387719
PAX3	1	5	2.23699	5.76961	0.91757	0.387719
PRDM9	7	23	15.6589	26.5402	0.927613	0.590007
ARID2	3	12	6.71096	13.8471	0.928451	0.484649
CCND1	1	6	2.23699	6.92353	0.945621	0.323099
ATF2	1	7	2.23699	8.07745	0.964126	0.276942
REST	1	7	2.23699	8.07745	0.964126	0.276942
KDM4D	1	8	2.23699	9.23137	0.976334	0.242324
MECOM	5	26	11.1849	30.002	0.992505	0.372807
EZH2	3	26	6.71096	30.002	0.999285	0.223684
PADI6	0	0	0	0	1	#DIV/0!
H3C15	0	0	0	0	1	#DIV/0!
H3C1	0	0	0	0	1	#DIV/0!
DPY30	0	0	0	0	1	#DIV/0!
NSD3	0	0	0	0	1	#DIV/0!
AEBP2	0	0	0	0	1	#DIV/0!
EED	0	4	0	4.61569	1	0
NSD2	0	0	0	0	1	#DIV/0!
KMT5A	0	0	0	0	1	#DIV/0!
H4C1	0	0	0	0	1	#DIV/0!
KMT5B	0	0	0	0	1	#DIV/0!
KMT5C	0	0	0	0	1	#DIV/0!
ASH1L	0	0	0	0	1	#DIV/0!
ATF7IP	0	0	0	0	1	#DIV/0!
SUV39H1	0	3	0	3.46176	1	0
UTY	0	1	0	1.15392	1	0
JMJD6	0	1	0	1.15392	1	0
KDM5D	0	4	0	4.61569	1	0
RIOX2	0	0	0	0	1	#DIV/0!
PRMT1	0	3	0	3.46176	1	0
H2AC18	0	0	0	0	1	#DIV/0!
H2AC20	0	0	0	0	1	#DIV/0!
H2AC21	0	0	0	0	1	#DIV/0!
H2AC14	0	0	0	0	1	#DIV/0!
H2AC12	0	0	0	0	1	#DIV/0!
H2AC4	0	0	0	0	1	#DIV/0!
H2AC6	0	0	0	0	1	#DIV/0!
H2AC1	0	0	0	0	1	#DIV/0!
H2AC11	0	0	0	0	1	#DIV/0!
H2AC7	0	0	0	0	1	#DIV/0!
H2AW	0	0	0	0	1	#DIV/0!
CDK4	0	3	0	3.46176	1	0
WDR77	0	2	0	2.30784	1	0
H2AB1	0	0	0	0	1	#DIV/0!
H2AZ2	0	0	0	0	1	#DIV/0!
H2AZ1	0	0	0	0	1	#DIV/0!
H2AX	0	0	0	0	1	#DIV/0!
H2AJ	0	0	0	0	1	#DIV/0!
SMARCD1	0	2	0	2.30784	1	0
CARM1	0	1	0	1.15392	1	0
MEAF6	0	1	0	1.15392	1	0
ACTB	0	0	0	0	1	#DIV/0!
RUVBL2	0	0	0	0	1	#DIV/0!
SGF29	0	0	0	0	1	#DIV/0!
YEATS2	0	4	0	4.61569	1	0
KAT14	0	0	0	0	1	#DIV/0!
DR1	0	1	0	1.15392	1	0
SAP130	0	0	0	0	1	#DIV/0!
TAF9	0	3	0	3.46176	1	0
TAF10	0	1	0	1.15392	1	0
SUPT3H	0	5	0	5.76961	1	0
ENY2	0	1	0	1.15392	1	0
H2BC18	0	0	0	0	1	#DIV/0!
H2BU1	0	0	0	0	1	#DIV/0!
H2BC4	0	0	0	0	1	#DIV/0!
H2BC15	0	0	0	0	1	#DIV/0!
H2BC13	0	0	0	0	1	#DIV/0!
H2BC17	0	0	0	0	1	#DIV/0!
H2BC12	0	0	0	0	1	#DIV/0!
H2BC9	0	0	0	0	1	#DIV/0!
H2BC5	0	0	0	0	1	#DIV/0!
H2BC3	0	0	0	0	1	#DIV/0!
H2BC1	0	0	0	0	1	#DIV/0!
H2BC11	0	0	0	0	1	#DIV/0!
H2BC14	0	0	0	0	1	#DIV/0!
H2BC21	0	0	0	0	1	#DIV/0!
ELP1	0	0	0	0	1	#DIV/0!
GPS2	0	2	0	2.30784	1	0
BRMS1	0	1	0	1.15392	1	0
SAP30L	0	0	0	0	1	#DIV/0!
SAP30	0	1	0	1.15392	1	0
HDAC1	0	1	0	1.15392	1	0
GATAD2A	0	6	0	6.92353	1	0
HMG20B	0	0	0	0	1	#DIV/0!
